# Convergent Evolution and B-Cell Recirculation in Germinal Centers in a Human Lymph Node

**DOI:** 10.1101/2022.11.09.463832

**Authors:** Aurelien Pelissier, Maria Stratigopoulou, Naomi Donner, Evangelos Dimitriadis, Richard J Bende, Jeroen E Guikema, Maria Rodriguez Martinez, Carel J M van Noesel

## Abstract

Germinal centers (GCs) are specialized compartments within the secondary lymphoid organs where B cells proliferate, differentiate, and mutate their antibody genes in response to the presence of foreign antigens. They play a central role in generating an effective immune response against infectious pathogens, and failures in their regulating mechanisms can lead to the development of autoimmune diseases and cancer. While previous works study experimental systems of the immune response with mouse models that are immunized with specific antigens, our study focuses on a real life situation, with an ongoing GC response in a human lymph node (LN) involving multiple asynchronized GCs reacting simultaneously to unknown antigens. We combined laser capture microdissection (LCM) of individual GCs from human LN with next-generation repertoire sequencing (Rep-seq) to characterize individual GCs as distinct evolutionary spaces. In line with well-characterized GC responses in mice, elicited by immunization with model antigens such as NP-CGG, we observe a relatively low sequence similarity, as well as heterogeneous clonal diversity across individual GCs from the same human LN. Still, we identify shared clones in several individual GCs, and phylogenetic tree analysis combined with paratope modeling suggest the re-engagement and rediversification of B-cell clones across GCs as well as expanded clones exhibiting shared antigen responses across distinct GCs, indicating convergent evolution of the GCs. Finally, our study allows for the characterization of non-functional clones, where frequencies of V(D)J or SHM induced stop codons are quantified.
