## Supplementary Table 1 for "Convergent Evolution and B-Cell Recirculation in Germinal Centers in a Human Lymph Node"

### Sheet: Sheet3
Clone	Crippling mutation
IGHV1-18_66_IGHJ5	L112*
IGHV1-2_45_IGHJ4	G49*
IGHV1-2_51_IGHJ6	G49*		Summary
IGHV1-2_66_IGHJ1	G49*		IGHV1	G49*	3 times
IGHV2-5_45_IGHJ4	W49*		IGHV2	Q79*	2 times
IGHV2-5_54_IGHJ4	Q79*		IGHV2	W110*	2 times
IGHV2-5_60_IGHJ3	Q79*		IGHV3	W36*	3 times
IGHV2-5_78_IGHJ3	W110*		IGHV3	Y59*	5 times
IGHV2-70_78_IGHJ3	W110*		IGHV4	E50*	4 times
IGHV3-11_48_IGHJ4	W36*		IGHV4	Y32*	4 times
IGHV3-20_48_IGHJ5	W56*
IGHV3-23_54_IGHJ4	Y59*
IGHV3-23_54_IGHJ5	W36*		The table recapitulates all the F&NF clones with at least 100 unique sequences
IGHV3-23_57_IGHJ4	W36*
IGHV3-23_57_IGHJ5	R72*
IGHV3-23_63_IGHJ6	Y59*
IGHV3-23_75_IGHJ6	Y59*
IGHV3-23_84_IGHJ6	Y59*
IGHV3-30_57_IGHJ3	Q30*
IGHV3-30_57_IGHJ4	E107*
IGHV3-30_66_IGHJ4	Y59*
IGHV3-53_63_IGHJ6	W26*
IGHV3-74_60_IGHJ5	W26*
IGHV3-9_57_IGHJ6	W53*
IGHV4-34_42_IGHJ4	Y32*
IGHV4-34_48_IGHJ3	E50*
IGHV4-34_48_IGHJ4	E50*
IGHV4-34_51_IGHJ4	E50*
IGHV4-34_54_IGHJ5	Y32*
IGHV4-34_63_IGHJ4	E50*
IGHV4-34_63_IGHJ6	Y32*
IGHV4-34_66_IGHJ6	Y32*
IGHV4-4_66_IGHJ4	W35*
IGHV6-1_51_IGHJ1	W49*
IGHV6-1_51_IGHJ1	W59*
